# Training background shapes the exercise-induced extracellular vesicle proteome to acute exercise with partial overlap with cold exposure in humans

**DOI:** 10.64898/2026.11.19.767541

**Authors:** Dominik Tischer, Alexander Braunsperger, Sebastian Kallabis, Daniela Schranner, Paul Jonas Jost, Jan Hasenauer, Felix Meissner, Alexander Pfeifer, Henning Wackerhage, Ana Soriano-Arroquia

**Affiliations:** Institute of Pharmacology and Toxicology, Biomedical Center, University Hospital, University of Bonn, Venusberg Campus 1, 53105 Bonn, Germany; Exercise Biology Group, Department of Sport and Health Science, TUM School of Medicine and Health, Technical University of Munich, Am Olympiacampus 12, 80809, Munich, Germany; Institute of Innate Immunity, Department for Proteomics and Signal Transduction, Medical Faculty, University of Bonn, Bonn, Germany; Core Facility Translational Proteomics, Institute of Innate Immunity, Medical Faculty, University of Bonn, Bonn Germany; Institute of Computational Biology, Helmholtz Zentrum München, Ingolstädter Landstraße 1, 85764 Neuherberg, Germany; Computational Life Sciences, Life and Medical Sciences (LIMES) Institute and Bonn Center for Mathematical Life Sciences, University of Bonn, Bonn, Germany

**Keywords:** extracellular vesicles, exercise, cold exposure, proteomics, training status

## Abstract

**Aim:** Exercise and cold exposure changes circulating extracellular vesicle (EV) and modifies their molecular cargo. However, it remains unclear whether the acute exercise-induced EV proteome response is uniform or shaped by long-term training background, and to what extent it overlaps with the response to cold exposure. We therefore performed an exploratory proteomics study in humans with distinct training phenotypes and compared exercise-induced protein changes with an independent cold exposure dataset.

**Methods:** Serum samples were collected before and immediately after a maximal bicycle ramp test from untrained sedentary controls, endurance-trained athletes, natural bodybuilders, and sprinters. For cold exposure studies, serum samples were collected before, immediately after, and 30 minutes after an ice bath (8-12 °C) for 5 minutes. EVs were isolated by differential ultracentrifugation and characterized using electron microscopy and nanoparticle tracking analysis. EV proteomics was analyzed by LC-MS/MS. Differential relative protein abundance was assessed within each training group. Shared significance, concordant directionality, functional enrichment, and comparison with the independent cold-water immersion cohort were analysed.

**Results:** Acute exercise altered the serum EV-enriched proteome in all training groups, but the response differed substantially between groups. Sprinters showed the largest number of altered proteins, whereas endurance athletes, bodybuilders, and sedentary controls displayed more selective responses. Few proteins reached nominal significance across multiple groups, although a broader set showed concordant directional changes, indicating a limited shared response superimposed on training background-specific remodeling. Functional enrichment highlighted extracellular vesicle and extracellular compartment signatures together with immune, adhesion, trafficking, and stress-response pathways. Cold exposure also induced time-dependent remodeling of the serum EV-enriched proteome, with the largest number of altered proteins observed 30 minutes after exposure. Comparison of the immediate cold response with exercise revealed partial directional overlap, particularly with endurance exercise, but also clear stimulus-specific differences.

**Conclusion:** Our results suggest that changes in the EV proteome profiling after acute exercise are highly dependent on the training background in humans. Rather than revealing a single universal EV protein signature, acute exercise produced group-specific EV proteome remodeling together with a smaller layer of shared directional trends. The comparison with cold exposure supports the concept that acute physiological stressors can remodel concomitant circulating EV protein profiles, while also producing stimulus-specific signatures.

**Highlights:**

- Acute exercise remodeled the EV proteome in a training-background-dependent manner.
- Sprinters showed the largest acute EV proteome response.
- No overlap of significant proteins between different training status.
- Proteome profiles show concomitant directionally trends among all training groups.
- Cold exposure shows specific EV-proteome that partially overlaps with exercise.
