## Supplementary material for "Training background shapes the exercise-induced extracellular vesicle proteome to acute exercise with partial overlap with cold exposure in humans": Suppl_Data_3_Shared_Exercise_Responsive_EV_Proteins_Across_Groups.xlsx

### Sheet: Shared_Exercise_Responsive_EV_P
Protein	Group	n_groups	groups	mean_log2FC
AFM	Down	2	Endurance, Bodybuilders	-0.720824
IGKC	Down	2	Endurance, Sedentary	-0.753837
KRT79	Down	2	Sedentary, Bodybuilders	-1.52621
RAB4A	Down	2	Endurance, Sedentary	-1.83889
SLC30A1	Down	2	Endurance, Bodybuilders	-0.926548
YARS1	Down	2	Sedentary, Bodybuilders	-1.32096
ZYX	Down	2	Endurance, Bodybuilders	-1.42134
ASPRV1	Up	2	Sedentary, Bodybuilders	1.07172
CAND1	Up	2	Sprinters, Bodybuilders	2.0248
CD247	Up	2	Endurance, Sprinters	1.47128
CNDP2	Up	2	Endurance, Sprinters	0.877169
FCGR3A	Up	2	Sedentary, Sprinters	1.35816
H4C16	Up	2	Endurance, Sedentary	1.45585
HLA.DRB1	Up	2	Endurance, Sedentary	1.9518
ITGAL	Up	2	Endurance, Sedentary	1.41708
ITGB2	Up	2	Endurance, Sprinters	0.99695
LRRC25	Up	2	Sprinters, Bodybuilders	1.36612
LTB4R	Up	2	Sedentary, Sprinters	1.45656
RPL4	Up	2	Endurance, Sedentary	1.49055
A2ML1	Down	1	Sprinters	-1.34972
ABCC4	Down	1	Endurance	-1.418
ACO1	Down	1	Sedentary	-0.640193
ACTBL2	Down	1	Sedentary	-1.54736
ACTN4	Down	1	Sprinters	-1.08758
ACTR2	Down	1	Sedentary	-0.739932
AGT	Down	1	Bodybuilders	-1.08799
ALDH7A1	Down	1	Sprinters	-3.9789
ALDH9A1	Down	1	Sprinters	-1.41381
ALOX12	Down	1	Sedentary	-0.635787
ALOXE3	Down	1	Sprinters	-1.96573
APEH	Down	1	Sprinters	-2.92673
APOH	Down	1	Sprinters	-0.806315
ARG1	Down	1	Sprinters	-1.20693
C1RL	Down	1	Endurance	-0.781689
C2	Down	1	Endurance	-1.16711
CA1	Down	1	Bodybuilders	-0.773916
CA2	Down	1	Sedentary	-0.324676
CAMP	Down	1	Sedentary	-0.504472
CCM2L	Down	1	Bodybuilders	-1.28341
CCT6A	Down	1	Sprinters	-1.44924
CD38	Down	1	Endurance	-2.43994
CD63	Down	1	Sedentary	-0.770723
CDC5L	Down	1	Bodybuilders	-0.877867
CDH1	Down	1	Endurance	-1.24306
CFL1	Down	1	Sedentary	-0.719938
CHMP4B	Down	1	Endurance	-0.373155
COL1A1	Down	1	Sprinters	-2.05476
CPN1	Down	1	Endurance	-3.34088
CRISPLD2	Down	1	Endurance	-0.724146
CTSC	Down	1	Sprinters	-1.58813
CXCR4	Down	1	Sedentary	-0.471307
DARS1	Down	1	Sprinters	-1.86805
DOCK9	Down	1	Endurance	-0.75459
DPP7	Down	1	Sprinters	-1.57357
DSG1	Down	1	Sprinters	-1.67186
EFNB1	Down	1	Bodybuilders	-0.444306
ENDOD1	Down	1	Sprinters	-0.852983
EPPK1	Down	1	Sedentary	-4.33629
ESYT1	Down	1	Sprinters	-0.574092
F9	Down	1	Bodybuilders	-0.955557
FHOD1	Down	1	Bodybuilders	-1.02927
FTL	Down	1	Bodybuilders	-1.05611
GALC	Down	1	Sprinters	-1.40148
GDA	Down	1	Sprinters	-1.71951
GOT1	Down	1	Sprinters	-1.49812
HEBP2	Down	1	Sedentary	-1.23385
HIP1	Down	1	Bodybuilders	-1.38269
HPR	Down	1	Bodybuilders	-0.75497
HRNR	Down	1	Sprinters	-1.73997
HSPA9	Down	1	Sprinters	-1.11496
HSPB1	Down	1	Sedentary	-1.00174
IDE	Down	1	Sprinters	-2.24089
IGHA2	Down	1	Sedentary	-1.1485
IGHV1.45	Down	1	Endurance	-3.38225
IGHV3OR16.12	Down	1	Sedentary	-1.5101
IGLV1.51	Down	1	Sprinters	-0.558627
ILK	Down	1	Bodybuilders	-0.798763
IMPDH2	Down	1	Sprinters	-1.06913
INHBE	Down	1	Bodybuilders	-1.29898
JUP	Down	1	Sprinters	-2.62174
KLK5	Down	1	Sprinters	-2.14409
KPRP	Down	1	Sprinters	-1.43145
KRT14	Down	1	Sprinters	-1.47777
KRT15	Down	1	Sprinters	-1.42646
KRT16	Down	1	Sprinters	-1.89468
KRT17	Down	1	Sprinters	-1.94215
KRT31	Down	1	Sedentary	-2.6358
KRT36	Down	1	Sprinters	-1.20335
KRT6A	Down	1	Sprinters	-1.73926
KRT6B	Down	1	Sprinters	-1.73405
LGALS3BP	Down	1	Bodybuilders	-0.811663
LY6D	Down	1	Bodybuilders	-1.833
LYPLA1	Down	1	Sprinters	-1.97467
MASP1	Down	1	Sedentary	-1.01845
MPIG6B	Down	1	Endurance	-1.11894
MYCT1	Down	1	Bodybuilders	-1.00501
NAPRT	Down	1	Endurance	-0.7402
NEU2	Down	1	Sprinters	-3.31029
OLA1	Down	1	Sedentary	-0.23376
PCBP1	Down	1	Sedentary	-0.450398
PEBP1	Down	1	Sprinters	-1.43415
PFN1	Down	1	Bodybuilders	-0.676373
PKP1	Down	1	Sprinters	-2.86286
PNP	Down	1	Sprinters	-1.2778
POF1B	Down	1	Sprinters	-1.45435
PPL	Down	1	Sprinters	-2.42496
PRH2	Down	1	Sprinters	-2.13574
PSAP	Down	1	Sedentary	-3.00301
PSMB3	Down	1	Sprinters	-2.00471
PTPRJ	Down	1	Sedentary	-2.30507
PTX3	Down	1	Bodybuilders	-0.92645
PURA	Down	1	Sprinters	-2.19094
QPCT	Down	1	Sprinters	-1.94738
RAB5B	Down	1	Endurance	-1.64015
RAB5C	Down	1	Bodybuilders	-1.00994
REXO2	Down	1	Sprinters	-1.17584
RHAG	Down	1	Endurance	-0.775615
RNASE7	Down	1	Sprinters	-2.7099
RPL11	Down	1	Sprinters	-2.06705
RPL14	Down	1	Bodybuilders	-2.33737
RPS23	Down	1	Sedentary	-1.20805
S100A16	Down	1	Sprinters	-2.13357
SAA4	Down	1	Endurance	-0.638294
SCGB2A1	Down	1	Sedentary	-1.89272
SDR9C7	Down	1	Sprinters	-2.28374
SEMG1	Down	1	Sprinters	-1.90708
SERPINB13	Down	1	Sprinters	-1.26661
SERPINB2	Down	1	Sprinters	-1.86726
SERPINC1	Down	1	Endurance	-0.685284
SLC43A3	Down	1	Sprinters	-1.60075
SPINK5	Down	1	Sedentary	-1.38705
SPTB	Down	1	Sprinters	-2.93313
SSR4	Down	1	Sprinters	-2.12207
STK24	Down	1	Sedentary	-0.537337
SYNCRIP	Down	1	Sprinters	-1.41652
TGM5	Down	1	Sprinters	-2.72133
TJP2	Down	1	Sedentary	-1.20231
TOLLIP	Down	1	Sprinters	-1.16145
TTR	Down	1	Sprinters	-1.25381
TUBB1	Down	1	Sedentary	-0.869864
VCL	Down	1	Sedentary	-0.474558
VDAC1	Down	1	Sprinters	-1.81821
VDAC3	Down	1	Sprinters	-3.26673
WDR75	Down	1	Sprinters	-2.75669
YBX3	Down	1	Bodybuilders	-1.15239
YOD1	Down	1	Sprinters	-2.36469
ACE	Up	1	Bodybuilders	0.35551
AHNAK	Up	1	Endurance	0.772262
ALDH1A1	Up	1	Bodybuilders	1.01931
ALOX15	Up	1	Sedentary	1.73931
ANXA4	Up	1	Endurance	0.557888
AP1B1	Up	1	Endurance	0.858508
AP2S1	Up	1	Sprinters	0.899736
APCS	Up	1	Sprinters	0.847358
ARHGAP45	Up	1	Sprinters	2.20404
ARHGDIB	Up	1	Sedentary	1.02134
ARRDC1	Up	1	Sprinters	0.886157
ATP2B4	Up	1	Sprinters	0.931611
ATP6V0A2	Up	1	Sprinters	0.821937
CALCRL	Up	1	Sprinters	1.41929
CCM2	Up	1	Bodybuilders	1.97482
CCT2	Up	1	Endurance	0.878784
CD101	Up	1	Sprinters	1.78073
CD37	Up	1	Sprinters	0.70518
CD38	Up	1	Sedentary	0.847749
CD44	Up	1	Sprinters	1.11093
CD46	Up	1	Sprinters	0.98708
CD48	Up	1	Sprinters	0.9561
CD58	Up	1	Sprinters	1.60559
CD74	Up	1	Sedentary	1.46218
CDC5L	Up	1	Sprinters	0.434134
CEMIP	Up	1	Sprinters	0.348354
CMIP	Up	1	Bodybuilders	0.46432
CNP	Up	1	Sprinters	1.06142
CR1	Up	1	Sprinters	1.67302
CST6	Up	1	Endurance	0.852776
CTSG	Up	1	Sedentary	0.480641
CYBA	Up	1	Sprinters	1.90004
CYRIB	Up	1	Sprinters	1.21802
DARS1	Up	1	Endurance	1.14469
DDB1	Up	1	Endurance	0.621582
DYNC1H1	Up	1	Endurance	1.64115
DYSF	Up	1	Bodybuilders	1.72324
ENG	Up	1	Sprinters	2.27149
EPB41L2	Up	1	Sprinters	2.20756
EPB41L3	Up	1	Sprinters	2.51293
EPS8	Up	1	Endurance	0.615457
EWSR1	Up	1	Sedentary	2.0442
F8	Up	1	Sprinters	1.22596
FABP4	Up	1	Endurance	1.01358
FCGR3B	Up	1	Sprinters	1.89987
FGL1	Up	1	Bodybuilders	0.99142
FMNL1	Up	1	Sprinters	2.25328
GDI2	Up	1	Sedentary	0.711229
GGH	Up	1	Bodybuilders	0.585927
GNAI2	Up	1	Sprinters	0.849358
GP6	Up	1	Endurance	1.31727
GPRC5B	Up	1	Sprinters	1.09222
H1.5	Up	1	Sprinters	1.57425
H3.7	Up	1	Endurance	1.87585
HCK	Up	1	Sprinters	1.10406
HLA.H	Up	1	Sedentary	1.20767
IGHV2.5	Up	1	Endurance	0.98994
IGKV2D.30	Up	1	Sprinters	2.49315
IGLL5	Up	1	Sprinters	1.45639
IQGAP1	Up	1	Sprinters	0.633448
ITGB5	Up	1	Sprinters	1.67018
JAK1	Up	1	Sprinters	0.914657
KLK7	Up	1	Bodybuilders	1.73953
KRT72	Up	1	Sedentary	2.07394
LCP1	Up	1	Sprinters	1.31485
LST1	Up	1	Sprinters	2.5998
MACROH2A1	Up	1	Endurance	2.77151
MARCKS	Up	1	Sedentary	1.82004
MDH2	Up	1	Bodybuilders	0.509725
MGAT1	Up	1	Sprinters	1.54185
MYO1G	Up	1	Sprinters	1.01551
NIBAN1	Up	1	Sprinters	1.62661
NRP1	Up	1	Sprinters	1.64789
NT5E	Up	1	Bodybuilders	0.514326
PF4	Up	1	Sedentary	1.18627
PLCD1	Up	1	Bodybuilders	1.71299
PLEKHO2	Up	1	Sprinters	2.28861
PNPLA8	Up	1	Sprinters	2.73116
PRDX2	Up	1	Endurance	0.718505
PSMA6	Up	1	Bodybuilders	2.0004
PSMB3	Up	1	Bodybuilders	1.20744
RAC2	Up	1	Sprinters	0.983584
RASAL1	Up	1	Bodybuilders	1.36535
RASAL3	Up	1	Sprinters	1.18982
RDX	Up	1	Sprinters	0.953929
RFTN1	Up	1	Sprinters	1.01246
RGS19	Up	1	Sprinters	2.61575
RNPEP	Up	1	Endurance	1.49925
ROBO1	Up	1	Bodybuilders	0.43942
RPL3	Up	1	Endurance	2.46128
RPL7A	Up	1	Endurance	2.16187
RSU1	Up	1	Sprinters	0.88283
RTN3	Up	1	Sprinters	2.13705
S100A14	Up	1	Bodybuilders	1.13924
SERPINB9	Up	1	Sprinters	0.79993
SERPINF2	Up	1	Sedentary	1.1461
SIGLEC5	Up	1	Endurance	0.99161
SLC1A4	Up	1	Sedentary	1.31765
SLC1A5	Up	1	Sprinters	0.465696
SLC44A2	Up	1	Sprinters	1.07936
SPINK5	Up	1	Sprinters	0.512664
SRI	Up	1	Bodybuilders	3.22749
SSR4	Up	1	Bodybuilders	0.663533
STK10	Up	1	Sprinters	1.72856
STOM	Up	1	Sprinters	1.00602
TBC1D10A	Up	1	Sprinters	1.07801
TIMP3	Up	1	Sprinters	0.570701
TMEM43	Up	1	Sedentary	1.32664
TRIM58	Up	1	Sprinters	1.98913
VARS1	Up	1	Sedentary	3.10011
YARS1	Up	1	Endurance	0.749273
YWHAB	Up	1	Bodybuilders	3.1861
